# T_reg_ cells drive MYCN-mediated immunosuppression and tumor aggressiveness in high-risk neuroblastoma

**DOI:** 10.1101/2022.10.03.510561

**Authors:** Xiaodan Qin, Andrew Lam, Xu Zhang, Satyaki Sengupta, J. Bryan Iorgulescu, Tao Zuo, Alexander E. Floru, Grace Meara, Liang Lin, Kenneth Lloyd, Lauren Kwok, Kaylee Smith, Raghavendar T. Nagaraju, Rob Meijers, Craig Ceol, Ching-Ti Liu, Sanda Alexandrescu, Catherine J. Wu, Derin B. Keskin, Rani E. George, Hui Feng

## Abstract

Solid tumors, especially those with aberrant MYCN activation, harbor an immunosuppressive microenvironment to fuel malignant growth and trigger treatment resistance^1,2^, yet the underlying mechanisms are elusive and effective strategies to tackle this challenge are lacking. Here we demonstrated the crucial role of T regulatory (T_reg_) cells in MYCN-mediated immune repression and tumor aggression using high-risk neuroblastoma (NB) as a model system. Human MYCN-activated NB attracts CD4^+^ T_reg_ cells, which are also found enriched in MYCN-high primary patient samples. Zebrafish *MYCN*-overexpressing neural crests recruit Cd4^+^ cells before tumor formation and induce an immunosuppressive microenvironment, thereby promoting tumor onset and progression. Strikingly, disruption of T_reg_ cells through depletion of forkhead box protein 3a restores anti-tumor immunity and impairs NB development. Together, our studies establish T_reg_ cells as the key driver of MYCN-mediated immunosuppression and tumor aggressiveness, providing mechanistic insights and therapeutic implications.
