## Supplementary Table for "T_reg_ cells drive MYCN-mediated immunosuppression and tumor aggressiveness in high-risk neuroblastoma"

### Sheet: Table of Contents
TABLE OF CONTENTS
Supplementary Table 1. IHC slide information and scoring
Supplementary Table 2. Primers for qRT-PCR

### Sheet: S1 - IHC information
Supplementary Table 1. Slide information and scoring for immunohistochemical stainning of patient neuroblastoma samples
Patient	MYCN amplification	ALK mutation	MYCN H-score/Area	FOXP3+ T cells/Area
1	No	No	0	2.6
2	No	No	0	2.8
3	No	No	1	1.4
4	No	No	103	5.2
5	No	No	0	1.6
6	No	No	123	2.2
7	No	No	0.8	1.6
8	No	No	5	0.25
9	No	Yes	1	0
10	No	Yes	0	1.8
11	Yes	Yes	138	1
12	Yes	Yes	12.2	0.4
13	Yes	Yes	0	0.2
14	No	No	0	1.4
15	No	Yes	0	1.4
16	No	No	0	6.8
17	No	No	0	5.8
18	No	No	0	0
19	No	Yes	52	1.5
20	No	No	71	2.4
21	Yes	Yes	185.7	2.2
22	No	No	0	1
23	No	No	84	1.5
24	No	Yes	186	16.85
25	No	No	132	7.7
26	Yes	No	228	5.75
27	Yes	No	160	10
28	Yes	Yes	230	4
29	No	No	242	16.4
30	Yes	Yes	292	15.45

### Sheet: S2 - Primers for real-time PCR 
Supplementary Table 2. Primers for qRT-PCR and ChIP-PCR
Gene name	Sequence of the primer (5’-3’)
foxp3a	F: CCGTCACAACACTGCTACATGG
	R: ACCTTTCCTTCCTTCAACACGC
il-10	F: CTTTAAAGCACTCCACAACCCCAA
	R: CTTGCATTTCACCATATCCCGCTT
ifng1-2	F: CCTGGGGAGTATGTTTGCTGTTTT
	R: GGGTGTGCATTATGTAGCTGAGAA
il4-13a	F: GCACTGTATTCGTCTCGGGTTTTA
	R: TTTTCCCCAGATCTACAAGGAAGA
nccrp-1	F: CACCGTGGACTGGAAATCGG
	R: AGCTGGCAGATCACAACACC
actin	F: CGAGCTGTCTTCCCATCCA
	R: TCACCAACGTAGCTGTCTTTCTG
